# Are railways detrimental to bird populations? A BDACI study on the construction of the Bothnia Line Railway

**DOI:** 10.1101/691535

**Authors:** Adriaan de Jong

## Abstract

Railways, like roads, are commonly considered bad for birdlife, but supporting data are very scarce. We conducted a 14-year before-during-after control-impact (BDACI) study of birds in agricultural landscapes affected by the construction of the Bothnia Line Railway (BLR) in northern Sweden. The “during” phase was split into two phases, one for the true construction period and one for the years when the railway was ready but not trafficked. Avian biodiversity increased in impact sites (N=13), but not in control sites (N=6). The numbers of breeding territories decreased correspondingly in impact and control sites, but trends differed between species and sites. Developments in the Degernäs site demonstrated that mitigation could be successful. Finally, there was no support for a shying-away effect of the BLR. Territory midpoints moved closer rather than away from the railway, albeit with variable patterns for individual sites and species. Mixed effect models showed no differences in avian biodiversity between the *Construction*, *Ready* and *Traffic* phases compared with *Before*, but relative increases in numbers of territories and decreases in territory midpoint distances to the BLR. The results do not support a general detrimental effect of railway construction on bird populations in terms of biodiversity loss, reduced abundances or shying-away from train traffic. More studies and the development of “Railway Ecology” are badly needed.
