## Supplementary material for "Are railways detrimental to bird populations? A BDACI study on the construction of the Bothnia Line Railway": Territorty numbers data

Site	Sitenr	Control	Year	SYear	Treatment	Area	Northern_Lapwing	Eurasian_Curlew	Eurasian_Skylark	Barn_Swallow	Meadow_Pipit	Common_Starling	Ortolan_Bunting	Little_Ringed_Plover	Western_Golden_Plover	Common_Snipe	Green_Sandpiper	Western_Yellow_Wagtail	Whinchat	Red_backed_Shrike	Common_Rosefinch
Nyl	201	0	2002	1	Before	33.6	2	2	2	6	0	1	0	0	0	0	0	0	0	0	0
Nyl	201	0	2003	2	Construction	33.6	0	2	2	4	0	1	0	0	0	0	0	0	0	0	0
Nyl	201	0	2004	3	Construction	33.6	0	1	1	3	0	0	0	1	0	0	0	0	0	0	0
Nyl	201	0	2005	4	Construction	33.6	0	1	1	5	0	0	0	0	0	0	0	0	0	0	0
Nyl	201	0	2006	5	Ready	33.6	0	0	0	5	0	0	0	0	0	0	0	0	1	0	0
Nyl	201	0	2007	6	Ready	33.6	0	0	0	5	0	0	0	0	0	0	0	0	0	0	0
Nyl	201	0	2008	7	Ready	33.6	2	1	0	4	0	0	0	1	0	0	0	0	0	0	0
Nyl	201	0	2009	8	Ready	33.6	2	1	0	4	0	0	0	0	0	0	0	0	1	0	0
Nyl	201	0	2010	9	Ready	33.6	3	1	1	3	0	0	0	0	0	0	0	0	0	0	0
Nyl	201	0	2011	10	NA	33.6	NA	NA	NA	NA	NA	NA	NA	NA	NA	NA	NA	NA	NA	NA	NA
Nyl	201	0	2012	11	NA	33.6	NA	NA	NA	NA	NA	NA	NA	NA	NA	NA	NA	NA	NA	NA	NA
Nyl	201	0	2013	12	Traffic	33.6	1	0	0	4	0	0	0	0	0	0	0	0	3	0	0
Nyl	201	0	2014	13	Traffic	33.6	1	0	0	6	0	0	0	0	0	0	0	0	3	0	0
Nyl	201	0	2015	14	Traffic	33.6	0	1	0	4	0	0	0	0	0	0	0	0	5	0	0
Frok	101	1	2002	1	A	51.5	2	0	1	5	0	0	0	0	0	0	0	0	0	0	0
Frok	101	1	2003	2	A	51.5	3	2	0	6	0	0	0	0	0	0	0	0	0	0	0
Frok	101	1	2004	3	A	51.5	1	2	0	8	0	0	0	0	0	0	0	0	1	0	0
Frok	101	1	2005	4	A	51.5	0	1	0	8	0	1	0	0	0	0	0	0	1	0	0
Frok	101	1	2006	5	A	51.5	0	1	1	4	0	0	0	0	0	0	0	0	1	0	0
Frok	101	1	2007	6	A	51.5	0	1	1	5	0	0	0	0	0	0	0	0	1	0	1
Frok	101	1	2008	7	A	51.5	3	3	1	5	0	1	0	0	0	0	0	0	1	0	0
Frok	101	1	2009	8	A	51.5	2	2	2	4	0	0	0	0	0	0	0	0	1	0	0
Frok	101	1	2010	9	A	51.5	1	3	1	3	0	0	0	0	0	0	0	0	3	0	1
Frok	101	1	2011	10	A	51.5	0	2	1	2	0	0	0	0	0	0	0	0	4	0	0
Frok	101	1	2012	11	A	51.5	0	2	0	4	0	0	0	0	0	0	0	0	4	0	0
Frok	101	1	2013	12	A	51.5	1	2	0	3	0	0	0	0	0	0	0	0	2	0	0
Frok	101	1	2014	13	A	51.5	6	2	0	2	0	0	0	0	0	0	0	0	1	0	0
Frok	101	1	2015	14	A	51.5	4	2	0	4	0	0	0	0	0	0	0	0	2	1	0
Vast	102	1	2002	1	A	66.9	9	5	3	4	0	4	0	0	0	0	0	0	3	0	0
Vast	102	1	2003	2	A	66.9	7	5	5	7	0	6	0	0	0	0	0	1	1	0	0
Vast	102	1	2004	3	A	66.9	4	5	2	6	0	2	0	0	0	0	1	0	2	0	0
Vast	102	1	2005	4	A	66.9	5	4	2	6	0	2	0	0	0	0	0	0	1	0	0
Vast	102	1	2006	5	A	66.9	6	6	2	5	0	4	0	0	0	0	1	0	0	0	0
Vast	102	1	2007	6	A	66.9	3	6	3	5	0	3	0	0	0	0	0	0	3	0	0
Vast	102	1	2008	7	A	66.9	3	4	4	9	0	3	0	0	0	0	0	0	1	0	0
Vast	102	1	2009	8	A	66.9	2	3	1	6	0	1	0	0	0	0	0	0	2	0	0
Vast	102	1	2010	9	A	66.9	0	4	0	6	0	2	0	0	0	0	0	0	0	0	0
Vast	102	1	2011	10	A	66.9	1	6	0	7	0	6	0	0	0	0	1	0	2	0	0
Vast	102	1	2012	11	A	66.9	0	3	0	7	0	5	0	0	0	0	0	0	2	0	0
Vast	102	1	2013	12	A	66.9	2	3	0	8	0	2	0	0	0	0	0	0	3	0	0
Vast	102	1	2014	13	A	66.9	1	1	0	5	0	4	0	0	0	0	0	1	3	0	0
Vast	102	1	2015	14	A	66.9	0	1	0	6	0	4	0	0	0	0	0	0	3	0	0
Korn	202	0	2002	1	Before	82.8	15	2	1	3	0	1	0	0	0	1	0	1	1	0	0
Korn	202	0	2003	2	Before	82.8	14	3	1	6	0	2	0	0	0	1	0	0	0	0	1
Korn	202	0	2004	3	Construction	82.8	19	2	0	3	0	1	0	0	0	1	0	0	1	0	0
Korn	202	0	2005	4	Construction	82.8	13	3	1	1	0	1	0	0	0	1	0	1	1	0	0
Korn	202	0	2006	5	Ready	82.8	16	2	0	3	0	0	0	0	0	1	0	1	0	0	0
Korn	202	0	2007	6	Ready	82.8	14	2	0	3	0	0	0	0	0	1	1	1	3	0	0
Korn	202	0	2008	7	Ready	82.8	17	2	0	3	0	2	0	0	0	2	1	1	0	0	0
Korn	202	0	2009	8	Ready	82.8	10	1	0	1	0	0	0	0	0	1	0	0	1	0	0
Korn	202	0	2010	9	Ready	82.8	13	2	0	4	0	0	0	0	0	0	0	0	1	0	0
Korn	202	0	2011	10	NA	82.8	NA	NA	NA	NA	NA	NA	NA	NA	NA	NA	NA	NA	NA	NA	NA
Korn	202	0	2012	11	NA	82.8	NA	NA	NA	NA	NA	NA	NA	NA	NA	NA	NA	NA	NA	NA	NA
Korn	202	0	2013	12	Traffic	82.8	12	2	0	4	0	0	0	0	0	1	0	0	1	0	0
Korn	202	0	2014	13	Traffic	82.8	12	1	0	4	0	0	0	0	0	1	0	0	1	0	0
Korn	202	0	2015	14	Traffic	82.8	10	2	0	3	0	1	0	0	0	2	0	0	1	0	0
Str	203	0	2002	1	Construction	37.0	0	1	0	1	0	0	0	0	0	0	0	0	2	0	2
Str	203	0	2003	2	Construction	37.0	0	1	0	1	0	0	0	0	0	1	0	0	2	0	2
Str	203	0	2004	3	Ready	37.0	0	1	0	1	0	0	0	0	0	0	0	0	4	0	3
Str	203	0	2005	4	Ready	37.0	0	1	0	0	0	0	0	0	0	0	0	0	2	0	2
Str	203	0	2006	5	Ready	37.0	0	1	0	0	0	0	0	0	0	1	0	0	1	0	3
Str	203	0	2007	6	Ready	37.0	0	0	0	1	0	0	0	0	0	0	0	0	1	0	3
Str	203	0	2008	7	Ready	37.0	0	0	0	1	0	0	0	0	0	0	0	0	2	0	2
Str	203	0	2009	8	Ready	37.0	0	0	0	0	0	0	0	0	0	0	0	0	2	0	1
Str	203	0	2010	9	Ready	37.0	0	0	0	1	0	0	0	0	0	0	0	0	0	0	0
Str	203	0	2011	10	NA	37.0	NA	NA	NA	NA	NA	NA	NA	NA	NA	NA	NA	NA	NA	NA	NA
Str	203	0	2012	11	NA	37.0	NA	NA	NA	NA	NA	NA	NA	NA	NA	NA	NA	NA	NA	NA	NA
Str	203	0	2013	12	Traffic	37.0	0	0	0	1	0	0	0	0	0	0	0	0	2	0	1
Str	203	0	2014	13	Traffic	37.0	0	1	0	2	0	0	0	0	0	0	0	0	1	0	1
Str	203	0	2015	14	Traffic	37.0	1	0	1	1	0	0	0	0	0	0	0	0	0	0	0
StrN	204	0	2002	1	Construction	69.2	3	0	1	5	0	0	0	0	0	0	0	1	2	0	0
StrN	204	0	2003	2	Construction	69.2	4	1	3	6	0	0	0	0	0	0	0	2	2	0	0
StrN	204	0	2004	3	Ready	69.2	7	2	1	5	0	0	0	1	0	1	0	3	3	0	1
StrN	204	0	2005	4	Ready	69.2	3	2	4	4	0	0	0	2	0	1	0	4	3	0	1
StrN	204	0	2006	5	Ready	69.2	7	1	4	4	0	0	0	1	0	1	0	4	2	0	0
StrN	204	0	2007	6	Ready	69.2	6	1	3	4	0	0	0	1	0	0	1	6	4	1	0
StrN	204	0	2008	7	Ready	69.2	3	1	4	7	0	0	0	0	0	0	0	4	4	1	0
StrN	204	0	2009	8	Ready	69.2	4	1	3	4	0	0	0	0	0	0	0	2	3	2	1
StrN	204	0	2010	9	Ready	69.2	2	0	2	4	0	0	0	1	0	0	0	3	2	2	0
StrN	204	0	2011	10	NA	69.2	NA	NA	NA	NA	NA	NA	NA	NA	NA	NA	NA	NA	NA	NA	NA
StrN	204	0	2012	11	NA	69.2	NA	NA	NA	NA	NA	NA	NA	NA	NA	NA	NA	NA	NA	NA	NA
StrN	204	0	2013	12	Traffic	69.2	1	0	1	5	0	0	0	0	0	0	1	3	6	0	0
StrN	204	0	2014	13	Traffic	69.2	3	1	2	2	0	0	0	0	0	0	0	2	4	0	0
StrN	204	0	2015	14	Traffic	69.2	3	1	1	3	0	0	0	0	0	0	0	0	3	0	0
Hjalta	205	0	2002	1	Ready	91.1	2	4	0	7	0	0	0	0	0	0	0	2	1	0	1
Hjalta	205	0	2003	2	Ready	91.1	1	6	1	6	0	1	0	2	0	1	0	2	3	0	3
Hjalta	205	0	2004	3	Ready	91.1	1	2	0	4	0	1	0	1	0	1	0	3	5	0	1
Hjalta	205	0	2005	4	Ready	91.1	1	3	0	4	0	0	0	0	0	0	0	1	3	0	1
Hjalta	205	0	2006	5	Ready	91.1	2	3	0	4	0	1	0	1	0	1	0	1	4	0	3
Hjalta	205	0	2007	6	Ready	91.1	4	4	0	5	0	2	0	0	0	1	1	0	5	0	2
Hjalta	205	0	2008	7	Ready	91.1	2	4	0	5	0	2	0	0	0	1	1	0	3	0	1
Hjalta	205	0	2009	8	Ready	91.1	3	2	0	5	0	2	0	0	0	1	0	0	1	0	2
Hjalta	205	0	2010	9	Ready	91.1	1	3	1	4	0	2	0	0	0	0	0	0	2	0	0
Hjalta	205	0	2011	10	NA	91.1	NA	NA	NA	NA	NA	NA	NA	NA	NA	NA	NA	NA	NA	NA	NA
Hjalta	205	0	2012	11	NA	91.1	NA	NA	NA	NA	NA	NA	NA	NA	NA	NA	NA	NA	NA	NA	NA
Hjalta	205	0	2013	12	Traffic	91.1	1	3	0	3	1	2	0	0	0	0	0	0	1	0	0
Hjalta	205	0	2014	13	Traffic	91.1	3	3	0	2	1	2	0	0	0	1	0	0	3	0	0
Hjalta	205	0	2015	14	Traffic	91.1	3	5	0	2	0	3	0	0	0	1	0	0	2	0	0
Tavra	103	1	2002	1	A	57.1	9	2	3	5	0	1	0	0	0	1	0	4	1	0	0
Tavra	103	1	2003	2	A	57.1	6	2	5	7	0	1	0	0	0	1	0	4	2	0	1
Tavra	103	1	2004	3	A	57.1	7	1	4	11	0	0	0	0	0	2	1	5	4	0	2
Tavra	103	1	2005	4	A	57.1	7	2	2	7	0	0	0	0	0	1	0	7	3	0	0
Tavra	103	1	2006	5	A	57.1	10	1	2	5	0	0	0	0	0	1	0	6	1	0	1
Tavra	103	1	2007	6	A	57.1	11	2	3	8	0	0	0	0	0	2	0	8	2	0	0
Tavra	103	1	2008	7	A	57.1	12	1	3	8	1	1	0	0	0	4	0	6	4	0	1
Tavra	103	1	2009	8	A	57.1	8	1	3	8	0	0	0	0	0	0	1	3	2	0	1
Tavra	103	1	2010	9	A	57.1	8	1	2	4	0	0	0	0	0	2	0	5	3	0	1
Tavra	103	1	2011	10	A	57.1	7	1	1	7	1	1	0	0	0	0	1	3	1	0	0
Tavra	103	1	2012	11	A	57.1	8	1	1	4	0	0	0	0	0	1	1	4	2	0	0
Tavra	103	1	2013	12	A	57.1	7	1	2	4	0	0	0	0	0	2	1	3	4	0	1
Tavra	103	1	2014	13	A	57.1	3	1	0	3	0	2	0	0	0	2	0	2	2	0	0
Tavra	103	1	2015	14	A	57.1	3	1	1	5	2	3	0	0	0	1	0	3	3	0	0
Kasa	206	0	2002	1	Construction	98.3	5	4	14	4	0	2	0	0	0	1	1	7	1	0	0
Kasa	206	0	2003	2	Ready	98.3	9	6	10	9	0	3	0	1	0	0	0	13	1	0	0
Kasa	206	0	2004	3	Ready	98.3	5	4	10	5	0	2	0	0	0	0	0	7	0	0	0
Kasa	206	0	2005	4	Ready	98.3	10	5	10	7	0	2	0	0	0	0	1	8	5	0	0
Kasa	206	0	2006	5	Ready	98.3	7	6	6	8	0	0	0	0	0	0	0	6	1	0	0
Kasa	206	0	2007	6	Ready	98.3	9	3	8	9	0	2	0	1	0	0	0	6	2	0	0
Kasa	206	0	2008	7	Ready	98.3	13	4	8	8	0	2	0	0	0	0	0	5	2	0	0
Kasa	206	0	2009	8	Ready	98.3	9	2	7	9	0	1	0	0	0	0	0	3	2	0	0
Kasa	206	0	2010	9	Ready	98.3	10	4	4	10	0	2	0	0	0	0	0	1	1	0	0
Kasa	206	0	2011	10	NA	98.3	NA	NA	NA	NA	NA	NA	NA	NA	NA	NA	NA	NA	NA	NA	NA
Kasa	206	0	2012	11	NA	98.3	NA	NA	NA	NA	NA	NA	NA	NA	NA	NA	NA	NA	NA	NA	NA
Kasa	206	0	2013	12	Traffic	98.3	11	2	1	5	0	2	0	0	0	0	0	0	2	0	0
Kasa	206	0	2014	13	Traffic	98.3	8	1	0	3	0	2	0	0	0	0	0	0	3	0	0
Kasa	206	0	2015	14	Traffic	98.3	11	4	0	6	0	4	0	0	0	2	0	0	2	0	0
Ava	207	0	2002	1	Before	109.5	7	7	0	13	1	0	0	0	0	0	0	4	2	0	1
Ava	207	0	2003	2	Before	109.5	5	8	2	14	0	3	0	0	0	0	0	3	4	0	0
Ava	207	0	2004	3	Construction	109.5	6	8	1	12	1	1	0	0	0	1	0	4	5	0	0
Ava	207	0	2005	4	Construction	109.5	4	9	0	11	0	0	0	0	0	4	1	6	6	0	1
Ava	207	0	2006	5	Construction	109.5	2	6	3	10	1	0	0	0	0	0	1	6	4	0	1
Ava	207	0	2007	6	Ready	109.5	2	7	3	11	0	0	0	0	0	1	1	8	5	0	0
Ava	207	0	2008	7	Ready	109.5	1	7	2	13	1	0	0	3	0	0	0	5	6	1	0
Ava	207	0	2009	8	Ready	109.5	3	7	2	11	1	0	0	1	0	1	0	4	7	1	0
Ava	207	0	2010	9	Ready	109.5	5	7	1	13	1	1	0	0	0	2	1	6	5	1	0
Ava	207	0	2011	10	NA	109.5	NA	NA	NA	NA	NA	NA	NA	NA	NA	NA	NA	NA	NA	NA	NA
Ava	207	0	2012	11	NA	109.5	NA	NA	NA	NA	NA	NA	NA	NA	NA	NA	NA	NA	NA	NA	NA
Ava	207	0	2013	12	Traffic	109.5	5	7	2	12	0	1	0	0	0	1	0	3	7	0	0
Ava	207	0	2014	13	Traffic	109.5	5	7	1	3	0	0	0	0	0	2	1	4	5	0	1
Ava	207	0	2015	14	Traffic	109.5	5	7	2	9	0	0	0	0	0	2	0	2	6	0	0
Logd	208	0	2002	1	Before	67.4	2	9	10	6	3	0	0	0	0	0	0	1	3	0	0
Logd	208	0	2003	2	Before	67.4	0	7	10	7	3	0	0	0	0	0	0	1	2	0	0
Logd	208	0	2004	3	Before	67.4	0	7	7	5	4	0	0	0	0	0	0	2	4	0	0
Logd	208	0	2005	4	Construction	67.4	0	5	9	5	4	0	0	0	0	0	1	4	4	0	0
Logd	208	0	2006	5	Construction	67.4	0	4	6	6	2	0	0	0	0	0	0	3	4	0	0
Logd	208	0	2007	6	Ready	67.4	1	8	7	7	5	0	0	0	0	0	0	2	4	0	0
Logd	208	0	2008	7	Ready	67.4	0	6	4	5	3	0	0	0	0	0	0	2	4	0	0
Logd	208	0	2009	8	Ready	67.4	0	5	6	7	5	0	0	0	0	0	0	3	6	0	0
Logd	208	0	2010	9	Ready	67.4	1	6	4	7	5	1	0	0	0	0	0	4	6	0	0
Logd	208	0	2011	10	NA	67.4	NA	NA	NA	NA	NA	NA	NA	NA	NA	NA	NA	NA	NA	NA	NA
Logd	208	0	2012	11	NA	67.4	NA	NA	NA	NA	NA	NA	NA	NA	NA	NA	NA	NA	NA	NA	NA
Logd	208	0	2013	12	Traffic	67.4	0	6	5	7	2	0	0	0	0	0	0	2	5	0	0
Logd	208	0	2014	13	Traffic	67.4	0	3	5	7	3	0	0	0	0	0	0	0	6	1	0
Logd	208	0	2015	14	Traffic	67.4	0	3	5	8	2	0	0	0	0	0	0	0	4	0	0
Lang	209	0	2002	1	Before	34.2	0	1	0	4	0	1	0	0	0	0	1	0	0	0	0
Lang	209	0	2003	2	Before	34.2	0	1	0	3	0	1	0	0	0	0	2	0	0	0	0
Lang	209	0	2004	3	Before	34.2	0	1	0	2	0	0	0	0	0	0	0	0	1	0	0
Lang	209	0	2005	4	Before	34.2	0	1	1	3	0	0	0	0	0	0	1	0	1	0	0
Lang	209	0	2006	5	Construction	34.2	1	2	0	3	0	1	0	0	0	0	0	0	0	0	0
Lang	209	0	2007	6	Ready	34.2	0	1	0	5	0	0	0	0	0	0	1	0	0	0	0
Lang	209	0	2008	7	Ready	34.2	0	2	0	4	0	1	0	0	0	0	0	0	0	0	0
Lang	209	0	2009	8	Ready	34.2	0	1	1	2	0	1	0	0	0	0	0	0	0	0	0
Lang	209	0	2010	9	Ready	34.2	0	1	0	3	0	1	0	0	0	0	0	0	0	0	0
Lang	209	0	2011	10	NA	34.2	NA	NA	NA	NA	NA	NA	NA	NA	NA	NA	NA	NA	NA	NA	NA
Lang	209	0	2012	11	NA	34.2	NA	NA	NA	NA	NA	NA	NA	NA	NA	NA	NA	NA	NA	NA	NA
Lang	209	0	2013	12	Traffic	34.2	0	1	0	4	0	0	0	0	0	0	0	0	0	0	0
Lang	209	0	2014	13	Traffic	34.2	0	0	0	5	0	0	0	0	0	1	1	0	0	0	0
Lang	209	0	2015	14	Traffic	34.2	1	0	0	6	0	0	0	0	0	0	0	0	0	0	0
Hornea	210	0	2002	1	Before	48.9	2	1	0	3	0	0	0	0	0	2	1	0	2	0	0
Hornea	210	0	2003	2	Before	48.9	3	0	0	3	0	0	0	0	0	2	0	0	3	0	0
Hornea	210	0	2004	3	Before	48.9	1	0	0	4	0	0	0	0	0	1	0	0	5	0	0
Hornea	210	0	2005	4	Before	48.9	0	0	0	4	1	0	0	0	0	1	0	0	4	0	0
Hornea	210	0	2006	5	Construction	48.9	0	0	0	3	0	0	0	0	0	1	0	0	3	1	0
Hornea	210	0	2007	6	Construction	48.9	0	0	0	6	0	0	0	0	0	1	1	0	4	1	0
Hornea	210	0	2008	7	Ready	48.9	0	0	0	3	0	0	0	0	0	1	1	0	3	0	0
Hornea	210	0	2009	8	Ready	48.9	0	0	0	3	0	0	0	0	0	2	0	0	2	0	0
Hornea	210	0	2010	9	Ready	48.9	0	0	0	3	0	0	0	0	0	2	1	0	1	0	0
Hornea	210	0	2011	10	NA	48.9	NA	NA	NA	NA	NA	NA	NA	NA	NA	NA	NA	NA	NA	NA	NA
Hornea	210	0	2012	11	NA	48.9	NA	NA	NA	NA	NA	NA	NA	NA	NA	NA	NA	NA	NA	NA	NA
Hornea	210	0	2013	12	Traffic	48.9	0	0	0	3	0	0	0	0	0	2	0	0	1	0	0
Hornea	210	0	2014	13	Traffic	48.9	0	0	0	3	0	0	0	0	0	0	0	0	2	0	0
Hornea	210	0	2015	14	Traffic	48.9	0	0	0	2	0	0	0	0	0	3	0	0	0	0	0
Stocke	211	0	2002	1	Before	208.4	6	13	18	12	0	5	0	0	0	0	1	0	2	0	0
Stocke	211	0	2003	2	Before	208.4	8	15	24	11	2	3	0	0	0	0	0	0	4	0	0
Stocke	211	0	2004	3	Before	208.4	5	17	21	6	1	1	0	0	0	0	1	0	3	0	0
Stocke	211	0	2005	4	Before	208.4	9	15	19	10	2	2	1	0	0	0	0	0	4	0	0
Stocke	211	0	2006	5	Before	208.4	14	13	23	9	2	1	1	0	0	1	0	0	4	0	0
Stocke	211	0	2007	6	Construction	208.4	16	17	18	7	3	2	1	0	0	0	0	0	5	0	0
Stocke	211	0	2008	7	Construction	208.4	10	12	20	14	3	0	0	0	0	0	0	0	1	0	0
Stocke	211	0	2009	8	Construction	208.4	7	8	16	11	1	0	0	0	0	0	0	0	3	0	0
Stocke	211	0	2010	9	Ready	208.4	15	12	15	15	1	0	0	0	0	0	0	0	2	0	0
Stocke	211	0	2011	10	NA	208.4	NA	NA	NA	NA	NA	NA	NA	NA	NA	NA	NA	NA	NA	NA	NA
Stocke	211	0	2012	11	NA	208.4	NA	NA	NA	NA	NA	NA	NA	NA	NA	NA	NA	NA	NA	NA	NA
Stocke	211	0	2013	12	Traffic	208.4	13	10	13	15	1	1	0	0	0	0	1	0	2	0	0
Stocke	211	0	2014	13	Traffic	208.4	6	9	17	12	0	1	0	0	0	0	0	0	0	0	0
Stocke	211	0	2015	14	Traffic	208.4	5	14	15	11	1	2	0	0	0	0	0	0	3	0	0
StNE	212	0	2002	1	Before	33.9	0	1	0	0	0	0	0	0	0	0	0	0	0	0	0
StNE	212	0	2003	2	Before	33.9	0	1	0	0	0	0	0	0	0	0	0	0	0	0	0
StNE	212	0	2004	3	Before	33.9	0	1	0	0	0	0	0	0	0	0	0	0	0	0	0
StNE	212	0	2005	4	Before	33.9	0	1	0	0	0	0	0	0	0	0	0	0	0	0	0
StNE	212	0	2006	5	Before	33.9	0	1	0	0	0	0	0	0	0	0	0	0	1	0	0
StNE	212	0	2007	6	Construction	33.9	1	2	0	0	0	0	0	0	0	0	0	0	0	0	0
StNE	212	0	2008	7	Construction	33.9	0	1	0	0	0	0	0	0	0	0	0	0	0	0	0
StNE	212	0	2009	8	Construction	33.9	0	1	0	0	0	0	0	0	0	0	0	0	0	0	0
StNE	212	0	2010	9	Ready	33.9	0	1	0	0	0	0	0	0	0	0	0	0	0	0	0
StNE	212	0	2011	10	NA	33.9	NA	NA	NA	NA	NA	NA	NA	NA	NA	NA	NA	NA	NA	NA	NA
StNE	212	0	2012	11	NA	33.9	NA	NA	NA	NA	NA	NA	NA	NA	NA	NA	NA	NA	NA	NA	NA
StNE	212	0	2013	12	Traffic	33.9	0	1	0	0	0	0	0	0	0	0	0	0	0	0	0
StNE	212	0	2014	13	Traffic	33.9	0	1	0	0	0	0	0	0	0	0	0	0	0	0	0
StNE	212	0	2015	14	Traffic	33.9	0	1	0	0	0	0	0	0	0	0	0	0	0	0	0
Deg	213	0	2002	1	Before	68.8	6	2	1	0	0	0	0	0	0	1	1	0	1	0	0
Deg	213	0	2003	2	Before	68.8	5	3	1	0	0	0	0	0	0	0	0	0	0	1	0
Deg	213	0	2004	3	Before	68.8	12	3	3	0	0	0	1	0	0	1	0	0	1	0	0
Deg	213	0	2005	4	Before	68.8	9	2	1	0	0	0	1	0	0	0	0	0	2	0	0
Deg	213	0	2006	5	Before	68.8	11	2	2	0	0	0	1	0	0	0	0	0	2	1	0
Deg	213	0	2007	6	Before	68.8	13	2	3	0	0	0	0	0	0	0	0	0	1	0	0
Deg	213	0	2008	7	Construction	68.8	10	3	4	0	0	0	0	0	0	1	0	2	2	1	0
Deg	213	0	2009	8	Construction	68.8	15	3	8	0	0	0	0	0	0	0	0	2	0	0	0
Deg	213	0	2010	9	Construction	68.8	10	3	5	1	1	0	0	0	0	2	0	2	2	0	0
Deg	213	0	2011	10	NA	68.8	NA	NA	NA	NA	NA	NA	NA	NA	NA	NA	NA	NA	NA	NA	NA
Deg	213	0	2012	11	NA	68.8	NA	NA	NA	NA	NA	NA	NA	NA	NA	NA	NA	NA	NA	NA	NA
Deg	213	0	2013	12	Traffic	68.8	11	7	6	1	3	0	0	0	0	2	0	5	2	0	0
Deg	213	0	2014	13	Traffic	68.8	11	3	5	0	1	0	0	0	0	1	0	4	5	0	0
Deg	213	0	2015	14	Traffic	68.8	8	4	6	0	4	0	0	0	0	1	0	5	3	0	0
Bosta	104	1	2002	1	A	121.7	1	8	2	7	1	2	0	0	1	0	0	2	4	0	0
Bosta	104	1	2003	2	A	121.7	1	10	4	7	1	2	0	0	1	0	2	3	4	0	0
Bosta	104	1	2004	3	A	121.7	3	9	1	11	1	2	1	1	1	0	1	4	5	0	0
Bosta	104	1	2005	4	A	121.7	2	6	0	8	1	3	0	1	1	0	1	1	6	1	0
Bosta	104	1	2006	5	A	121.7	3	7	1	7	0	3	0	1	0	0	0	0	3	0	0
Bosta	104	1	2007	6	A	121.7	2	10	4	10	0	2	0	0	1	0	1	1	5	0	0
Bosta	104	1	2008	7	A	121.7	4	7	1	9	0	3	0	0	0	0	0	0	6	0	0
Bosta	104	1	2009	8	A	121.7	0	6	4	11	0	1	0	0	1	0	0	0	2	0	0
Bosta	104	1	2010	9	A	121.7	1	8	2	7	0	4	0	0	0	0	0	0	3	0	0
Bosta	104	1	2011	10	A	121.7	2	6	2	10	0	1	0	0	1	0	0	0	3	0	0
Bosta	104	1	2012	11	A	121.7	1	8	1	11	0	1	0	0	0	0	0	0	4	0	0
Bosta	104	1	2013	12	A	121.7	1	4	0	13	0	1	0	0	0	0	0	0	8	0	0
Bosta	104	1	2014	13	A	121.7	3	5	0	12	0	1	0	0	1	0	0	0	4	0	0
Bosta	104	1	2015	14	A	121.7	6	7	0	10	0	2	0	0	1	1	0	0	2	0	0
Holm	105	1	2002	1	A	248.7	4	14	20	3	7	3	0	0	0	0	0	2	2	0	0
Holm	105	1	2003	2	A	248.7	6	15	18	6	4	0	0	0	0	0	0	5	4	0	0
Holm	105	1	2004	3	A	248.7	9	12	15	15	3	2	2	0	0	0	0	4	2	0	0
Holm	105	1	2005	4	A	248.7	11	15	14	14	5	2	0	0	0	0	0	6	1	0	0
Holm	105	1	2006	5	A	248.7	8	10	12	5	6	1	0	0	0	0	1	5	1	0	0
Holm	105	1	2007	6	A	248.7	10	13	14	13	4	0	0	0	0	0	0	3	0	0	0
Holm	105	1	2008	7	A	248.7	9	10	10	6	4	1	1	0	0	0	0	5	2	0	0
Holm	105	1	2009	8	A	248.7	4	11	13	8	3	1	0	0	0	1	0	2	2	0	0
Holm	105	1	2010	9	A	248.7	4	10	10	14	5	0	0	0	0	0	0	3	3	0	1
Holm	105	1	2011	10	A	248.7	8	8	12	13	7	1	0	0	0	0	1	3	4	0	0
Holm	105	1	2012	11	A	248.7	8	14	12	8	8	2	0	0	0	0	0	4	6	0	0
Holm	105	1	2013	12	A	248.7	9	8	8	14	4	0	1	0	0	0	0	4	4	0	0
Holm	105	1	2014	13	A	248.7	9	8	7	8	3	0	0	0	0	0	0	5	5	0	0
Holm	105	1	2015	14	A	248.7	14	11	12	17	5	0	1	0	0	1	0	5	2	0	0
Norr	106	1	2002	1	A	185.0	2	16	15	10	1	3	0	0	0	0	0	2	0	0	1
Norr	106	1	2003	2	A	185.0	0	12	10	9	3	2	0	0	0	0	1	1	2	0	0
Norr	106	1	2004	3	A	185.0	0	14	4	9	1	4	0	0	0	0	1	0	1	0	1
Norr	106	1	2005	4	A	185.0	0	10	8	9	1	3	1	0	0	0	0	0	2	0	1
Norr	106	1	2006	5	A	185.0	2	9	3	19	2	5	0	0	0	0	0	2	2	0	1
Norr	106	1	2007	6	A	185.0	5	9	5	17	1	2	0	0	0	0	0	0	2	0	2
Norr	106	1	2008	7	A	185.0	2	11	2	11	0	4	0	0	0	0	0	1	1	0	1
Norr	106	1	2009	8	A	185.0	2	7	3	13	0	2	0	0	0	0	0	0	4	0	0
Norr	106	1	2010	9	A	185.0	2	9	0	16	0	3	0	0	0	0	0	1	2	0	0
Norr	106	1	2011	10	A	185.0	3	7	2	11	0	2	0	0	0	0	0	0	4	0	1
Norr	106	1	2012	11	A	185.0	2	6	4	12	0	4	0	0	0	0	0	0	2	0	0
Norr	106	1	2013	12	A	185.0	4	7	2	15	0	0	1	0	0	0	0	0	3	0	2
Norr	106	1	2014	13	A	185.0	4	7	3	15	1	2	0	0	0	0	0	0	3	0	1
Norr	106	1	2015	14	A	185.0	2	6	2	17	1	1	0	0	0	0	1	0	4	0	2
